# An interactive meta-analysis of MRI biomarkers of myelin

**DOI:** 10.1101/2020.07.13.200972

**Authors:** Matteo Mancini, Agah Karakuzu, Julien Cohen-Adad, Mara Cercignani, Thomas Nichols, Nikola Stikov

## Abstract

Several MRI measures have been proposed as in vivo biomarkers of myelin, each with applications ranging from plasticity to pathology. Despite the availability of these myelin-sensitive modalities, specificity and sensitivity have been a matter of discussion. Debate about which MRI measure is the most suitable for quantifying myelin is still ongoing. In this study, we performed a systematic review of published quantitative validation studies to clarify how different these measures are when compared to the underlying histology. We analysed the results from 43 studies applying meta-analysis tools, controlling for study sample size and using interactive visualization (https://neurolibre.github.io/myelin-meta-analysis). We report the overall estimates and the prediction intervals for the coefficient of determination and find that MT and relaxometry-based measures exhibit the highest correlations with myelin content. We also show which measures are, and which measures are not statistically different regarding their relationship with histology.
