## Supplementary material for "An interactive meta-analysis of MRI biomarkers of myelin": Collected study data

### Sheet: Details
DOI	First author	Year	Approach	Magnetic field	MRI measure(s)	Histology/microscopy measure	Tissue condition	Human/animal	Condition	Focus	Specific structure(s)	Comparison	Subjects	M/F	ROI per subject	Co-registration	Control group	Notes
https://doi.org/10.1002/ana.20202	Schmierer	2004	Magnetization transfer, T1 relaxometry	1.5	T1, MTR	Histology - LFB	Ex vivo - Unfixed	Human	Multiple sclerosis	Brain	White matter, Lesions	Pearson correlation	20	6/14	3	Y	N	For 12 patients stereotactic coregistration was used, while for the remaining 8 visual matching was adopted; An additional regression analysis indicates that the relationship between T1 and myelin is explained by the relationship between MTR and T1; The number of subjects and ROIs was slightly different between T1 and MTR, 19/68 for the former and 72/20 for the latter;
https://doi.org/10.1002/nbm.951	Odrobina	2005	Magnetization transfer, T1 relaxometry, T2 relaxometry	1.5	T1, T2, T2int, MWF, M0m, MTR	Microscopy - Myelin fraction	Ex vivo - Unfixed	Animal - Rat	Demyelination - Tellurium	Peripheral nerve	Sciatic nerve	Pearson correlation	NP	NP	NP	N	Y	Only the total number of MR samples is reported (35); Different sections of the nerve are used for EM and for MR;
https://doi.org/10.1111/j.1085-9489.2005.10107.x	Pun	2005	T1 relaxometry, T2 relaxometry	1.5	T1, T2int, MWF	Microscopy - Myelin fraction	Ex vivo - Unfixed	Animal - Rat	Demyelination - Tellurium	Peripheral nerve	Sciatic nerve	Pearson correlation	96	NP	1	N	Y	The rats were subdivided in two groups: controls (34) and tellurium (62); Different sections of the nerve are used for microscopy and for MR;
https://doi.org/10.1177/1352458506070928	Laule	2006	T2 relaxometry	1.5	MWF	Histology - LFB	Ex vivo - Fixed	Human	Multiple sclerosis	Brain	White matter, Grey matter	Pearson correlation	13	5/8	44	Y	N	Six brains were hemisected along the midsagittal plane and 10 samples were then examined, while the other seven were section in coronal or transverse slices and 15 samples were then examined; Across the 25 samples, the number of ROIs varied between 23 and 45; When looking at white matter only, the mean R^2 dropped from 0.67 to 0.29;
https://doi.org/10.1002/jmri.20984	Schmierer	2007	Magnetization transfer, T1 relaxometry	1.5	T1, MTR, MPF, T2m	Histology - LFB	Ex vivo - Unfixed	Human	Multiple sclerosis	Brain	White matter, Lesions	Pearson correlation	37	8/29	3	Y	N	For 28 patients stereotactic coregistration was used, while for the remaining 9 visual matching was adopted; The number of subjects and ROIs was slightly different across measures: T2b - 78/20, MPF - 78/20, MTR - 132/36, T1 - 129/35; The methods are similar to the previous study from the same group (Schmierer et al., 2004);
https://doi.org/10.1016/j.neuroimage.2006.12.010	Schmierer	2007	Diffusion	1.5	FA, MD	Histology - LFB	Ex vivo - Unfixed	Human	Multiple sclerosis	Brain	White matter, Lesions	Pearson correlation	16	1/15	3	Y	N	The methods are similar to the previous studies from the same group (Schmierer et al., 2004, Schmierer et al., 2007a);
https://doi.org/10.1002/jmri.21496	Jito	2008	Diffusion	7	FA	Microscopy - Myelin sheath area	In vivo	Animal - Mouse	Healthy	Brain	Corpus callosum	Linear regression	36	18/18	1	N	Y	The thirty-six mice were subdivided in groups of six animals and sacrificed at different timepoints as detailed in the manuscript; MD was computed as well but not compared with myelin sheath area;
https://doi.org/10.1089/neu.2007.0462	Kozlowski	2008	Diffusion, T2 relaxometry	7	MWF, FA, AD, RD, MD	Immunohistochemistry - MBP	Ex vivo - Fixed	Animal - Rat	Injury - Dorsal columnar transection	Spinal cord	Cervical sections	Pearson correlation	16	16/0	1	N	N	It reports also comparisons with LFB staining, with different trends compared with MBP; The ROIs (separately and manually delinated on MRI and histology) included three white matter tracts in the dorsal colum of each cord: fasciculus gracilis, fasciculus cuneatus, and corticospinal tract; The group was subdivided in the following way: 6 rats studied 3 weeks post-injury, 4 rats studied 8 weeks pos…
https://doi.org/10.1016/j.neuroimage.2007.12.008	Laule	2008	T2 relaxometry	7	MWF	Histology - LFB	Ex vivo - Fixed	Human	Multiple sclerosis	Brain	White matter, Grey matter	Pearson correlation	3	2/1	73	Y	N	The number of ROIs varied between samples, ranging from 22 to 30; The R^2 mean value dropped from 0.78 to 0.43 when considering only normal appearing white matter; The methods are similar to the previous study from the same group (Laule et al., 2006);
https://doi.org/10.1002/mrm.21487	Schmierer	2008	Diffusion, Magnetization transfer, T1 relaxometry, T2 relaxometry	1.5	T1, T2, MTR, MPF, MD, FA, AD, RD	Histology - LFB	Ex vivo - Fixed	Human	Multiple sclerosis	Brain	White matter, Lesions	Linear regression	15	1/14	2	Y	N	The authors reported MRI data for both fixed and unfixed tissue - fixed values were used; The number of subjects and ROIs was slightly different across measures and for fixed and unfixed scans (more details in the manuscript); The methods are similar to the previous studies from the same group (Schmierer et al., 2004, Schmierer et al., 2007a, Schmierer et al., 2007b);
https://doi.org/10.1002/jmri.21111	Wu	2008	T2 relaxometry	4.7	T2	Histology - LFB	In vivo	Animal - Mouse	Demyelination - Cuprizone	Brain	Corpus callosum	Pearson correlation	8	0/8	3	N	Y	The 8 mice included 6 cuprizone and 2 controls; The corpus callosum was divided into rostral, middle and caudal segments; Diffusion data (ADC) were acquired but not compared with LFB; The study also compared T2-weighted data with histology in a different cohort;
https://doi.org/10.1007/s10334-008-0141-3	Zaaraoui	2008	Magnetization transfer	9.4	MTR	Immunohistochemistry - MBP	In vivo	Animal - Mouse	Demyelination - Cuprizone	Brain	Corpus callosum	Pearson correlation	16	NP	1	N	Y	The 16 mice were subdivided as follows: 1 control at week 0, 3 cuprizone and 1 control at week 4, 1 cuprizone 2 returned to normal diet 1 control at week 9, 2 cuprizone 4 returned to normal diet 1 control at week 12; The authors also used a ROI of the thalamus as a reference for the changes observed in the corpus callosum, but the ROI was not used for correlation purposes;
https://doi.org/10.1016/j.neuroimage.2008.09.022	Takagi	2009	Diffusion	7	FA, AD	EM - Myelin thickness	Ex vivo - Unfixed	Animal - Rat	Degeneration - Contusive injury	Peripheral nerve	Sciatic nerve	Pearson correlation	NP	NP	NP	N	N	The total number of rats was 120, but it is not clear how many were used for the correlation analysis; It is mentioned that 10 samples are used for each timepoint between 3 hours and 12 weeks;
https://doi.org/10.3174/ajnr.A1697	Wang	2009	Diffusion	7	FA, RD	Histology - LFB	In vivo	Animal - Rat	Ischemia - Induced hypoxia	Brain	External capsule	Pearson correlation	15	NP	1	N	N	The rats were subdivided in groups defined from the days after the ischemia as follows: one day 3 rats, seven days 3, fourteen days 2, thirty days 2, ninety days 5; AD was evaluated as well but the correlation was not significant, and the related value was not reported;
https://doi.org/10.1523/jneurosci.3941-08.2009	Zhang	2009	Diffusion	11.7	RD	Histology - LFB	Ex vivo - Fixed	Animal - Rat	Injury - Dorsal columnar transection	Spinal cord	Lumbar sections	Pearson correlation	28	0/28	2	Y	N	The ROIs were delineated in the dorsal columns; The two ROIs used were respectively ipsilateral and contralateral to the lesion; The authors also used AD as an additional metric but it was not compared with LFB;
https://doi.org/10.1093/brain/awp335	Schmierer	2010	Magnetization transfer, T2 relaxometry	9.4	MTR, T2	Histology - LFB	Ex vivo - Fixed	Human	Multiple sclerosis	Brain	Grey matter, Lesions	Linear regression	21	NP	NP	Y	N	Although the authors reported the total number of lesions identified, it is not clear what is the number of ROIs used for the linear regression analysis; The subjects included 18 secondary progressive and 3 primary progressive patients; T1 was acquired as well but not compared with MBP;
https://doi.org/10.1038/jcbfm.2011.68	Fatemi	2011	Magnetization transfer	9.4	MTR	Immunohistochemistry - MBP	In vivo	Animal - Mouse	Ischemia - Induced hypoxia	Brain	Corpus callosum, Internal capsule	Linear regression	24	NP	25	N	Y	The authors collected both MBP and MRI data on 12 ischemic and 12 control rats;
https://doi.org/10.1177/1352458510384008	Laule	2011	T2 relaxometry	1.5	MWF	Immunohistochemistry - MBP	Ex vivo - Fixed	Human	Multiple sclerosis	Brain	White matter	Pearson correlation	9	3/6	NP	Y	N	Twenty-three samples from nine multiple sclerosis patients (five primary progressive, two secondary progressive, two relapsing progressive) were scanned; Of the twenty-three samples, fifteen were scanned on a 1.5T scanner and the other eight at 7T; The number of ROIs is not specified; Correlation values were computed for each sample and then averaged; The authors also reported correlations with L…
https://doi.org/10.1016/j.neuroimage.2010.10.065	Underhill	2011	Magnetization transfer	3	MPF	Histology - LFB	In vivo	Animal - Mouse	Healthy	Brain	Putamen, Cerebellum, Cortex, Superior colliculus, Thalamus, Anterior commissure, Corpus callosum, Internal capsule, Hippocampal commissure	Pearson correlation	1	1/0	9	N	Y	The authors used 9 mice for the study (5 healthy, 4 with glioma), but for the purpose of correlation the average across animals for each ROI was used; The authors also reported the R^2 values separately for grey matter (0.8281) and white matter (0.9025) ROIs; The authors also reported similar correlations for a four-parameter model used as a comparison for the proposed one;
https://doi.org/10.1016/j.neuroscience.2011.10.051	Chandran	2012	Diffusion	7	FA, RD	Immunohistochemistry - MBP	In vivo	Animal - Mouse	Demyelination - Cuprizone	Brain	White matter	Linear regression	20	0/20	1	N	Y	The mice were subdivided in four groups: 6 weeks of regular diet, 5 weeks of cuprizone diet, 5 weeks of cuprizone diet with QTP in distilled water, 6 weeks of regular diet with QTP mixed in distilled water; The authors also reported correlation with LFB, which were lower compared to MBP; The authors also used T2-weighted data as an additional measure;
https://doi.org/10.1155/2012/742018	Tardif	2012	Magnetization transfer, T1 relaxometry, T2 relaxometry, Other	3	T1, T2, MTR, PD	Immunohistochemistry - MBP	Ex vivo - Fixed	Human	Multiple sclerosis	Brain	White matter, Grey matter, Lesions	Spearman correlation	1	0/1	18	Y	N	The 17 ROIs included: 7 normal appearing cortical areas, 7 cortical lesions, 2 normal appearing white matter areas, 2 white matter lesions; The authors reported both Pearson and Spearman correlation values, with the latter slightly higher than the former, suggesting non-linear relationships; The authors included voxel-wise scatter plots comparing MRI and immunohistochemistry for the cortex;
https://doi.org/10.1371/journal.pone.0084162	Fjaer	2013	Magnetization transfer	7	MTR	Immunohistochemistry - PLP	In vivo	Animal - Mouse	Demyelination - Cuprizone	Brain	Corpus callosum	Linear regression	54	0/54	1	N	Y	The animals were subdived in 9 groups, each of 6 animals: one control group, seven groups with different length of the cuprizone diet, one group with diet stop at the end, more details are provided in the manuscript; The authors also reported R^2 values for lateral corpus callosum (0.426), deep grey matter (0.208), and cortex (0.052);
https://doi.org/10.1016/j.nicl.2013.06.007	Harkins	2013	Magnetization transfer, T2 relaxometry	9.4	MWF, MPF	Microscopy - Myelin fraction	In vivo	Animal - Rat	Edema - Hexachlorophene	Spinal cord	Cervical sections	Linear regression	9	0/9	4	N	Y	This study used the pool size ratio (PSR), which is equivalent to MPF; The animals were divided in three equal groups: controls, diet with high-concentrated HCP, diet with low-concentrated HCP; The ROIs used were based on the dorsal cortical spinal tract, the funicilus gracilis, the rubrospinal tract and the vestibulospinal tract; MWF and MPF were compared to slightly different measures, respecti…
https://doi.org/10.1016/j.neuroimage.2013.02.034	Janve	2013	Diffusion, Magnetization transfer	9.4	MPF, R1a, k_ba, FA, RD, MD, AD	Histology - LFB	Ex vivo - Fixed	Animal - Rat	Demyelination - Lipopolysaccharide	Brain	Corpus callosum	Pearson correlation	8	NP	6	Y	Y	This study used the pool size ratio (PSR), which is equivalent to MPF; The animal were subdivided in controls (1 rat injected with saline, 2 rats injected with LPS but with minimal demyelination) and LPS (5 rats injected with LPS and with substantial demyelination); The authors also reported correlation values considering only the LPS group;
https://doi.org/10.1002/nbm.2992	Thiessen	2013	Diffusion, Magnetization transfer, T1 relaxometry, T2 relaxometry	7	MPF, R1f, k_fm, k_mf, T2f, T2m, MD, RD, AD, FA, T1, T2	EM - Myelin thickness	Ex vivo - Unfixed	Animal - Mouse	Demyelination - Cuprizone	Brain	Corpus callosum	Spearman correlation	10	0/10	1	N	Y	The animals were divided in two groups: control (5 mice) and cuprizone (5 mice); The authors also reported in vivo results but mostly to quantify cuprizone effects; The authors also compared in vivo T2-weighted and MTR data with EM; The authors also reported correlation values considering respectively the control group only and the cuprizone group only; The authors also reported Pearson correlati…
https://doi.org/10.1016/j.mri.2013.12.006	Kozlowski	2014	T2 relaxometry	7	MWF	Immunohistochemistry - MBP	In vivo	Animal - Rat	Injury - Dorsal columnar transection	Spinal cord	Cervical sections	Pearson correlation	16	16/0	NP	N	N	The animals were divided in two groups of equal size, one scanned three weeks post-injury and the other scanned eight-weeks post-injury; The number of ROIs is not specified; The authors also acquired data pre-injury but not for correlation purposes; The authors also reported correlation values using ex vivo data; The authors also reported correlation values with histology (eriochrome-cyanine stai…
https://doi.org/10.1002/nbm.3129	Wang	2014	Diffusion	4.7	RD, RD-DBSI	Immunohistochemistry - MBP	Ex vivo - Fixed	Animal - Mouse	Demyelination - Autoimmune encephalomyelitis	Spinal cord	Cervical sections	Spearman correlation	20	0/20	1	N	Y	The animals were subdivided in controls (5 mice) and EAE (15 mice, in three different conditions detailed in the paper); The ROI was delineated on the ventral-lateral white matter; The authors also computed AD and AD-DBSI but they were not compared with MBP;
https://doi.org/10.1016/j.neuint.2015.02.006	Fjaer	2015	Magnetization transfer	7	MTR	Immunohistochemistry - PLP	In vivo	Animal - Mouse	Demyelination - Autoimmune encephalomyelitis	Brain	Corpus callosum	Linear regression	24	0/24	1	N	Y	The 24 mice were subdivided in four groups of 6 animals each: one control group and three EAE groups, scanned at different timepoints as detailed in the paper; The authors also reported separately correlation values for cortex and deep grey matter; The authors also acquired LFB data but not for correlation purposes;
https://doi.org/10.3389/fnana.2015.00098	Seehaus	2015	Diffusion	9.4	FA, RD, MD	Histology - Silver	Ex vivo - Fixed	Human	Healthy	Brain	White matter, Grey matter	Pearson correlation	1	0/1	965	Y	Y	The sample included parts of primary motor, medial and lateral premotor cortex, and comprised both grey matter and white matter; Voxel-wise correlations have been calculated for each section and then averaged: the number of ROIs considered is therefore the overall number of valid voxels divided by the number of sections; The authors also reported results from multiple linear regression, but only …
https://doi.org/10.1002/nbm.3253	Turati	2015	Magnetization transfer	7	MPF	Immunohistochemistry - MBP	In vivo	Animal - Mouse	Demyelination - Cuprizone	Brain	Corpus callosum	Spearman correlation	15	0/15	1	N	Y	For the purpose of correlating immunohistochemistry and MRI, 15 animals were used (including controls and cuprizone at different timepoints, as detailed in the manuscript); The authors also included correlation values for another strain of male mice; The authors also reported correlation values with histology (Black Gold II);
https://doi.org/10.1093/brain/awv046	Wang	2015	Diffusion	4.7	RD-DBSI	Histology - LFB	Ex vivo - Fixed	Human	Multiple sclerosis	Spinal cord	Cervical sections	Linear regression	1	NP	25	Y	N	The authors studied spinal cord samples from three patients, reporting separately the correlation values; ROIs corresponded to single voxels; The number of ROIs was between 25 and 35; The other two samples showed higher correlation values (R^2=0.6724 and R^2=0.7056); The study also reports an in vivo analysis on the brain with a comparison between RD-DBSI and MTR;
https://doi.org/10.1186/s12987-016-0033-2	Aojula	2016	Diffusion	7	FA, AD, RD, MD	Immunohistochemistry - MBP	In vivo	Animal - Rat	Hydrocephalus	Brain	Corpus callosum	Spearman correlation	17	NP	1	N	Y	The 17 rats used for the MRI-MBP comparison were subdivided in four groups: control (4), kaolin injection (4), kaolin+PBS (5), kaolin+decorin(4); The authors also reported correlations for periventricular white matter; Other ROIs apart from the corpus callosum were defined but they were not used for MRI-MBP comparison purposes;
https://doi.org/10.1002/mrm.25590	Hakkarainen	2016	Magnetization transfer, T1 relaxometry, T2 relaxometry, Other	9.4	T1, T2, MTR, T1p, T2p, RAFF	Histology - Gold chloride	Ex vivo - Fixed	Animal - Rat	Healthy	Brain	Corpus callosum, External capsule, Internal capsule, Cingulum, Fimbria, Optic tract, Dentate gyrus, Hippocampus, Amygdala, Somatosensory cortex, Thalamic nuclei	Linear regression	5	5/0	12	N	Y	The authors reported correlation values for different variations of the RAFF, T1p and T2p measures;
https://doi.org/10.1016/j.neuroimage.2016.02.004	Jelescu	2016	Diffusion, Magnetization transfer, T2 relaxometry	7	RD, RK, AWF, Rde, T2, MTR	EM - Myelin fraction	In vivo	Animal - Mouse	Demyelination - Cuprizone	Brain	Corpus callosum	Spearman correlation	21	0/21	1	N	Y	The 21 mice used for correlation purposes were subdivided in three groups: 9 controls, 6 acute cuprizone, 6 chronic cuprizone – each of them further divided in different timepoints as described in the manuscript; The splenium of the corpus callosum was used as ROI;
https://doi.org/10.1016/j.neuroimage.2015.09.028	Kelm	2016	Diffusion	15.2	MD, RD, MK, RK, AWF	EM - Myelin fraction	Ex vivo - Fixed	Animal - Mouse	Demyelination - Knockout	Brain	Corpus callosum, External capsule, Internal capsule, Anterior commissure	Pearson correlation	13	NP	6	N	Y	The 13 mice used for correlation purposes included 6 controls, 4 TSC and 3 Rictor; The corpus callosum was segmented in three ROIs (midbody, genum, splenium); The authors also acquired T2 and qMT data but did not compare them to EM; Correlation with myelin thickness were not significant for all the MRI measures; Correlation values with FA, AD, AK, Da, RDe, ADe were calculated but not reported bec…
https://doi.org/10.1111/bpa.12298	Reeves	2016	T1 relaxometry, T2 relaxometry	9.4	T1, T2	Immunohistochemistry - MBP	Ex vivo - Fixed	Human	Epilepsy	Brain	White matter, Grey matter	Spearman correlation	13	6/7	3	N	Y	Twelve of the thirteen samples were obtained from surgical cases and one sample was obtained post-mortem from a patient without neuropathology or history of epilepsy; The samples were obtained from different lobes, as detailed in the manuscript; The authors report the total number of ROIs analysed (43) and details how many were in white matter (24) and how many in grey matter (19); The authors al…
https://doi.org/10.1002/ana.24641	Tu	2016	Diffusion, Magnetization transfer	7	FA, AD, RD, MD, MTR	Immunohistochemistry - MBP	In vivo	Animal - Rat	Traumatic brain injury	Brain	Corpus callosum	Pearson correlation	25	0/25	1	N	Y	The 25 rats were sacrificed for subsequent immunohistochemistry at different timepoints (5 rats before the injury, 20 rats after the injury – timepoints detailed in the manuscript); The authors also considered additional ROIs for other analyses, but for correlation purposes with MBP only the corpus callosum was considered; The authors also reported correlation between MTR and MBP using a differen…
https://doi.org/10.1016/j.dib.2016.12.018	Chang	2017	Diffusion	11.7	FA, AD, RD, MD	Immunohistochemistry - MBP	Ex vivo - Fixed	Animal - Mouse	Healthy	Brain	Corpus callosum, Anterior commissure, Fimbria, Fornix, Stria medullaris, Fasciculus retroflexus, Mammilothalamic tract	Spearman correlation	4	NP	14	Y	Y	The authors used two-photon microscopy on cleared brain tissue (obtained with the CLARITY technique); For each specific structure, one ROIs for each hemisphere was defined, with the exception of the corpus callosum (that was subdivided in genu, body and splenium) and the anterior commissure (the ROI included only the posterior part); The authors also reported scatterplots for subsets of the ROIs,…
https://doi.org/10.1016/j.neuroimage.2017.03.065	Chen	2017	T2 relaxometry	7	MWF	EM - Myelin fraction	Ex vivo - Fixed	Animal - Rat	Injury - Dorsal columnar transection	Spinal cord	Cervical sections	Pearson correlation	14	14/0	1	N	Y	These experiments extends the results from a previous study from the same group (Kozlowski et al., 2008); The 14 rats were subdivided in 3 controls, 5 three weeks post-injury and 8 six weeks post-injury; The slices used for TEM and MRI were close to each other but not the same; The fasciculus gracilis was defined as the ROI;
https://doi.org/10.1038/srep46686	Khodanovic	2017	Magnetization transfer	11.7	MPF	Histology - LFB	In vivo	Animal - Mouse	Demyelination - Cuprizone	Brain	Corpus callosum, Internal capsule, Anterior commissure, Thalamus, Putamen, Cortex	Linear regression	14	14/0	8	N	Y	Mice were subdivided in two groups, 7 controls and 7 cuprizone; The authors reported both pooled and group-specific correlations; The authors reported also correlations averaging values for each structure, which were higher that considering each ROI per animal as a single measure;
https://doi.org/10.3389/fnins.2017.00433	Lehto	2017	Diffusion, Magnetization transfer, Other	7	RAFF, MTR, T1sat, FA, MD, AD, RD	Histology - Gold chloride	In vivo	Animal - Rat	Demyelination - Lipopolysaccharide	Brain	Corpus callosum, Dorsal tegmental tract	Pearson correlation	20	20/0	4	N	Y	The 20 rats were subdivided in two groups of 10, one injected in the corpus callosum - 6 LPS, 4 vehicle; and the other injected in the dorsal tegmental tracts – 6 LPS, 4 vehicle; The authors used 6 ROIs for the rats in the corpus callosum group (3 on the affected side, 3 on the contralateral side) and 2 ROIs for the rats in the dorsal tegmental tract group (1 on the affected side, 1 on the contra…
https://doi.org/10.1002/nbm.3678	Lehto	2017	Magnetization transfer	9.4	MTR	Histology - Gold chloride	Ex vivo - Unfixed	Animal - Rat	Traumatic brain injury	Brain	Internal capsule, Globus pallidus, Striatum, Thalamus	Pearson correlation	2	1/0	16	N	Y	The authors used 11 rats (6 TBI, 5 controls), but for correlation purposes they considered the average over animals for each ROI and each group; The authors also acquired in vivo data but not for correlation purposes; The authors also reported correlations of averaged data for subgroups (as detailed in the manuscript);
https://doi.org/10.1002/glia.23216	van Tilborg	2017	Diffusion	9.4	FA	Immunohistochemistry - MBP	Ex vivo - Fixed	Animal - Rat	White matter injury	Brain	Motor cortex	Linear regression	12	NP	1	N	Y	The twelve rats used for comparison purposes were subdivided in two groups of six animals each: control and injured; The authors reported separately the correlation values for motor (M1: R^20.341, M2: R^2=0.334) and sensory cortex (R^2=0.428);
https://doi.org/10.1186/s40478-018-0510-8	Beckmann	2018	Magnetization transfer	7	MTR	Histology - LFB	In vivo	Animal - Mouse	Demyelination - Cuprizone	Brain	Corpus callosum, External capsule	Pearson correlation	20	NP	1	N	Y	The 20 mice were subdivided in 4 groups of 5 mice – controls and cuprizone at different timepoints, as detailed in the manuscript; The authors also acquired MBP data but not for correlation purposes; The authors also reported correlation with MOG data;
https://doi.org/10.1016/j.neuroimage.2017.06.076	Berman	2018	Other	15.2	MTV	EM - Myelin fraction	Ex vivo - Fixed	Animal - Mouse	Demyelination - Knockout	Brain	Corpus callosum	Linear regression	4	NP	1	N	Y	The data used for this study were acquired in West et al., 2018; The original data included three ROIs in the corpus callosum from a total of 15 animals, but the authors averaged the data over animals and ROIs for each condiction (control, Rictor, Tsc2, Pten);
https://doi.org/10.1016/j.neuroimage.2018.06.007	Hametner	2018	T1 relaxometry, Other	7	R2*, T1, QSM	Histology - LFB	In situ	Human	Vascular diseases	Brain	White matter, Grey matter, Thalamus, Basal ganglia	Pearson correlation	6	1/5	79	Y	N	The six subjects were all affected by vascular pathologies as detailed in the manuscript; The authors provided the total number of ROIs across the subjects; The authors also performed linear regression but reported the related R^2 values only for comparisons with iron; The authors also provided the correlation values separately for white matter, grey matter, thalamus and basal ganglia;
https://doi.org/10.1186/s13195-017-0329-8	Praet	2018	Diffusion	7	MK, RK, AK, FA, MD, RD, AD	Immunohistochemistry - MBP	In vivo	Animal - Mouse	Amyloidosis	Brain	Motor cortex	Pearson correlation	NP	NP/0	1	Y	Y	The number of animals is detailed for the general analysis, but it is not reported what is the actual number of animals used for correlation purposes; Other ROIs are defined but not used for correlation purposes;
https://doi.org/10.1089/neu.2018.5670	Wendel	2018	Diffusion	9.4	FA, AD, RD, MD	Immunohistochemistry - MBP	Ex vivo - Fixed	Animal - Mouse	Traumatic brain injury	Brain	Corpus callosum	Linear regression	12	NP	3	N	Y	The mice were arranged in groups of between six and eight animals, for each condition (sham or TBI) and for each time point, as detailed in the manuscript; The three ROIs of the corpus callosum included respectively the ipsilateral, contralateral and central portions; The authors reported correlations with MBP separately for the last two timepoints; The last timepoint (60 days post injury) presen…
https://doi.org/10.1016/j.neuroimage.2016.12.067	West	2018	Magnetization transfer, T2 relaxometry	15.2	MPF, MWF, MVF-T2, MVF-MT	EM - Myelin fraction	Ex vivo - Fixed	Animal - Mouse	Demyelination - Knockout	Brain	Corpus callosum, Anterior commissure	Linear regression	15	NP	4	N	Y	The knockout dataset included 15 mice: 6 controls, 3 Rictor, 3 Tsc2, 3 Pten; The four ROIs corresponded to the genu, midbody and splenium of the corpus callosum and to the anterior commissure; A cortical grey matter ROI was defined but not used for correlation purposes;
https://doi.org/10.1016/j.neuint.2017.10.004	Yano	2018	Diffusion	7	FA, RD, MD	Immunohistochemistry - PLP	Ex vivo - Fixed	Animal - Mouse	Demyelination - Cuprizone	Brain	Corpus callosum	Pearson correlation	21	21/0	1	N	Y	Mice were subdivided in groups of 3, including controls and cuprizone at different timepoints, as detailed in the manuscript; The ROI corresponded to the middle portion of the corpus callosum;
https://doi.org/10.1016/j.neuint.2019.02.017	Abe	2019	Diffusion	7	FA, RD, AD	Microscopy - Myelin thickness	Ex vivo - Fixed	Animal - Mouse	Optogenetic stimulation	Brain	Putamen, Accumbens, Globus pallidus, Substantia nigra, Cortex	Pearson correlation	5	5/0	12	N	N	The target of the stimulation were striatal medium spiny neurons; The authors used super-resolution microscopy to quantify myelin thickness and they validated it with EM; The ROIs were distributed in equal parts on the contralateral and ipsilateral sides;
https://doi.org/10.1016/j.neuroimage.2019.05.061	Duhamel	2019	Magnetization transfer	11.75	ihMTR, MTR	Microscopy - Fluorescence	In vivo	Animal - Mouse	Healthy	Brain	Corpus callosum, Internal capsule, Optic nerve, Thalamus, Cortex, Hippocampus, Inter-peduncular nuclues	Linear regression	3	0/3	7	N	Y	The authors used plp-GFP mice; The authors reported correlation values for six protocol variants of ihMTR, MTR single-offset and MTR dual-offset; The authors reported also correlation values for structure-averaged data;
https://doi.org/10.3390/cells8101204	Khodanovic	2019	Magnetization transfer	11.7	MPF	Immunohistochemistry - MBP	In vivo	Animal - Mouse	Demyelination - Cuprizone	Brain	Corpus callosum	Linear regression	13	13/0	1	N	Y	The thirteen mice were subdivided in three groups: control – 4 animals, cuprizone – 4 animals, and remyelination – 5 animals; The authors also reported separate correlation values for the cortex (R^2=0.78), the putamen (R^2=0.69) and the hippocampus (R^2=0.64); The data for each structure was computed averaging three ROIs for the corpus callosum, two ROIs for the putamen, two ROIs for the hippoca…
https://doi.org/10.1111/nan.12555	Mollink	2019	Diffusion	11.7	FA	Immunohistochemistry - MBP	Ex vivo - Fixed	Human	Amyotrophic lateral sclerosis	Brain	Perforant pathway	Pearson correlation	18	NP	1	N	Y	The brain samples were obtained from ASL patients (13) and controls (5); The authors reported the gender balance for the initial pool (7/12 M/F), but after excluding one sample from the analysis they did not report an updated gender balance; The authors also did comparisons with PLI; The authors also calculated MD, but it was not compared with MBP;
https://doi.org/10.1002/acn3.793	Peters	2019	Diffusion	3	FA, MD	Histology - LFB	Ex vivo - Fixed	Human	Tuberous sclerosis complex	Brain	White matter	Spearman correlation	3	1/2	NP	Y	N	The samples were scanned either at 3T or 7T, it not specified which samples were scanned at which field; The authors mentioned that at least 100 ROIs were placed on each sample, but it is not specified how many ROIs were used for each area of interest (e.g. white matter); The authors provided the correlation separately for white matter, cortex, tuber and perituber; The authors also did comparison…
https://doi.org/10.1111/jon.12561	Pol	2019	Diffusion, Other	9.4	QSM, FA, MD	Histology - Solochrome	In vivo	Animal - Mouse	Healthy	Brain	Corpus callosum	Pearson correlation	11	NP	1	N	Y	The study included also data using TMEV to induce glial response; The authors provided correlation values for the single structures and for each group (control and TMEV);
https://doi.org/10.1002/nbm.4116	Soustelle	2019	Diffusion, Magnetization transfer, T2 relaxometry, Other	7	MPF, RD, MWF, rSPF	Immunohistochemistry - MBP	In situ	Animal - Mouse	Demyelination - Cuprizone	Brain	Corpus callosum	Spearman correlation	15	0/15	1	N	Y	The 15 mice were subdivided in two groups, control (8 mice) and cuprizone (7 mice); The authors also reported correlation values for the lateral corpus callosum and for cortex;
https://doi.org/10.1016/j.neuroimage.2019.116415	Guglielmetti	2020	Magnetization transfer	7	MTR, MTR-UTE	Immunohistochemistry - MBP	In vivo	Animal - Mouse	Healthy	Brain	Corpus callosum, Internal capsule, Thalamus, Putamen, Hippocampus, Cortex	Linear regression	1	0/1	9	N	Y	A group of 6 mice was initially scanned, and the same group of mice underwent cuprizone diet; Separated groups of mice with equal size were sacrificed instead of being scanned for immunochemistry purposes; Linear regression was done on data averaged over animals; The authors reported correlation values also for the cuprizone experiment pooling together all the timepoint and the ROIs; The authors …

### Sheet: R^2
DOI	T1	T2	MWF	T2int	T2m	MVF-T2	MTR	ihMTR	MTR-UTE	MPF	M0m	R1f	T2f	k_mf	k_fm	MVF-MT	FA	MD	RD	AD	MK	RK	AK	AWF	RDe	RD-DBSI	T1p	T2p	T1sat	MTV	RAFF	QSM	rSPF	PD	R2*
https://doi.org/10.1002/ana.20202	0.49						0.7056
https://doi.org/10.1002/nbm.951	0.7744	0.8281	0.5041	0.6889			0.3136				0.5929
https://doi.org/10.1111/j.1085-9489.2005.10107.x	0.7744		0.5929	0.5329
https://doi.org/10.1177/1352458506070928			0.67
https://doi.org/10.1002/jmri.20984	0.4761				0.0001		0.7056			0.64
https://doi.org/10.1016/j.neuroimage.2006.12.010																	0.6241	0.4624
https://doi.org/10.1002/jmri.21496																	0.7327
https://doi.org/10.1089/neu.2007.0462			0.0784														0.4356	0.0676	0.2601	0.1225
https://doi.org/10.1016/j.neuroimage.2007.12.008			0.78
https://doi.org/10.1002/mrm.21487	0.7921	0.8464					0.4624			0.7396							0.6889	0.6084	0.6561	0.64
https://doi.org/10.1002/jmri.21111		0.5184
https://doi.org/10.1007/s10334-008-0141-3							0.6241
https://doi.org/10.1016/j.neuroimage.2008.09.022																	0.4817			0.334
https://doi.org/10.3174/ajnr.A1697																	0.4637		0.2787
https://doi.org/10.1523/jneurosci.3941-08.2009																			0.4489
https://doi.org/10.1093/brain/awp335		0.3481					0.2704
https://doi.org/10.1038/jcbfm.2011.68							0.695
https://doi.org/10.1177/1352458510384008			0.31
https://doi.org/10.1016/j.neuroimage.2010.10.065										0.9801
https://doi.org/10.1016/j.neuroscience.2011.10.051																	0.5		0.34
https://doi.org/10.1155/2012/742018	0.5929	0.4225					0.36																											0.3481
https://doi.org/10.1371/journal.pone.0084162							0.338
https://doi.org/10.1016/j.nicl.2013.06.007			0.16							0.02
https://doi.org/10.1016/j.neuroimage.2013.02.034										0.7225		0.0961		0.0256			0.0729	0.0784	0.2401	0.0064
https://doi.org/10.1002/nbm.2992	0.4356	0.0676			0.1521					0.8649		0.4356	0.36	0.6724	0.1089		0.7056	0.6561	0.7569	0.5625
https://doi.org/10.1016/j.mri.2013.12.006			0.0729
https://doi.org/10.1002/nbm.3129																			0.36							0.6084
https://doi.org/10.1016/j.neuint.2015.02.006							0.01
https://doi.org/10.3389/fnana.2015.00098																	0.2371	0.2937	0.3069
https://doi.org/10.1002/nbm.3253										0.2872
https://doi.org/10.1093/brain/awv046																										0.1764
https://doi.org/10.1186/s12987-016-0033-2																	0.1197	0.245	0.2097	0.1296
https://doi.org/10.1002/mrm.25590	0.77	0.18					0.34																				0.63	0.34			0.84
https://doi.org/10.1016/j.neuroimage.2016.02.004		0.4096					0.1024												0.5041			0.0196		0.3025	0.25
https://doi.org/10.1016/j.neuroimage.2015.09.028																		0.1225	0.1369		0.2304	0.2401		0.3364
https://doi.org/10.1111/bpa.12298	0.27	0.235
https://doi.org/10.1002/ana.24641							0.1444										0.0169	0.0289	0.2116	0.0001
https://doi.org/10.1016/j.dib.2016.12.018																	0.1989	0.0129	0.038	0.1482
https://doi.org/10.1016/j.neuroimage.2017.03.065			0.6724
https://doi.org/10.1038/srep46686										0.779
https://doi.org/10.3389/fnins.2017.00433							0.5169										0.2237	0.3492	0.0015	0.4199									0.49		0.552
https://doi.org/10.1002/nbm.3678							0.94
https://doi.org/10.1002/glia.23216																	0.334
https://doi.org/10.1186/s40478-018-0510-8							0.7668
https://doi.org/10.1016/j.neuroimage.2017.06.076																														0.74
https://doi.org/10.1016/j.neuroimage.2018.06.007	0.3398																															0.1239			0.0007
https://doi.org/10.1186/s13195-017-0329-8																	0.3136	0.0306	0.0739	0.2294	0.254	0.2683	0.1413
https://doi.org/10.1089/neu.2018.5670																	0.5707	0.0564	0.2973	0.1987
https://doi.org/10.1016/j.neuroimage.2016.12.067			0.66			0.68				0.7						0.7
https://doi.org/10.1016/j.neuint.2017.10.004																	0.7569	0.5329	0.8281
https://doi.org/10.1016/j.neuint.2019.02.017																	0.1024		0.1681	0.0121
https://doi.org/10.1016/j.neuroimage.2019.05.061							0.78	0.96
https://doi.org/10.3390/cells8101204										0.82
https://doi.org/10.1111/nan.12555																	0.2704
https://doi.org/10.1002/acn3.793																	0.0361	0.36
https://doi.org/10.1111/jon.12561																	0.0576	0.3481														0.0361
https://doi.org/10.1002/nbm.4116			0.4624							0.7569									0.49														0.7396
https://doi.org/10.1016/j.neuroimage.2019.116415							0.46		0.76
